# Targeted proteomic quantitation of NRF2 signaling and predictive biomarkers in HNSCC

**DOI:** 10.1101/2023.03.13.532474

**Authors:** Nathan T. Wamsley, Emily M. Wilkerson, Li Guan, Kyle M. LaPak, Travis P. Schrank, Brittany J. Holmes, Robert W. Sprung, Petra Erdmann Gilmore, Sophie P. Gerndt, Ryan S. Jackson, Randal Paniello, Patrik Pipkorn, Sidarth V. Puram, Jason T. Rich, Reid R. Townsend, José P. Zevallos, Paul Zolkind, Quynh-Thu Le, Dennis Goldfarb, M. Ben Major

**Author notes:** **Corresponding Authors** Dr. Michael B. Major, Washington University in St. Louis, Department of Cell Biology & Physiology, St. Louis, MO, 63110, USA, Dr. Dennis Goldfarb, Washington University in St. Louis, Department of Cell Biology & Physiology, St. Louis, MO, 63110, USA.

## Abstract

The NFE2L2/NRF2 oncogene and transcription factor drives a gene expression program that promotes cancer progression, metabolic reprogramming, immune evasion and chemoradiation resistance. Patient stratification by NRF2 activity may guide treatment decisions to improve outcome. Here, we developed a mass spectrometry (MS)-based targeted proteomics assay based on internal standard triggered parallel reaction monitoring (IS-PRM) to quantify 69 NRF2 pathway components and targets as well as 21 proteins of broad clinical significance in head and neck squamous cell carcinoma (HNSCC). We improved the existing IS-PRM acquisition algorithm, called SureQuant^™^, to increase throughput, sensitivity, and precision. Testing the optimized platform on 27 lung and upper aerodigestive cancer cell models revealed 35 NRF2 responsive proteins. In formalin-fixed paraffin-embedded (FFPE) HNSCCs, NRF2 signaling intensity positively correlated with NRF2 activating mutations and with SOX2 protein expression. PD-L2/CD273 and protein markers of T-cell infiltration correlated positively with one another and with human papilloma virus (HPV) infection status. p16/CDKN2A protein expression positively correlated with the HPV oncogenic E7 protein, and confirmed the presence of translationally active virus. This work establishes a clinically actionable HNSCC protein biomarker assay capable of quantifying over 600 peptides from frozen or FFPE archived tissues in under 90 minutes.
