## Supplemental Tables for "Targeted proteomic quantitation of NRF2 signaling and predictive biomarkers in HNSCC": SupplementalTable1.xlsx

### Sheet: Evidence
Protein	CPTAC_LASSO_COEF	CPTAC_SHRUNKEN_CENTROIDS_IMPORTANCE	LFQ_DE_CELL_LINES (FC > 1.5, adj-p < 0.01)	LFQ_BEST_LOG2FC (adj-p < 0.01)	Description (Uniprot)	Litterature
PGD	0.28	0.78	3	1.5	Phosphoglycerate Dehydrogenase. Pentose phosphate pathway.	Best et al. 2018, Mitsuishi et al. 2012, Hayes and Ashford 2012
CYP4F11	0.2	0.74	3	4.1	Cytochrome p450 monooxegenase. Metabolism of fatty acids. Uses molecular oxygen inserting one oxygen atom into a substrate, and reducing the second into a water moledulce with two electrons provided by NADPH via cytochrome P450 reductase.	Copple et al. 2019
TALDO1	0.25	0.61	3	1.3	Transaldolase. Pentose phosphate pathway enzyme.	Best et al. 2018, Mitsuishi et al. 2012, Hayes and Ashford 2012
TKT	0.08	0.39	3	1.3	Transketolase. Pentose phosphate pathway enzyme.	Xu et al. 2016, Best et al. 2018, Mitsuishi et al. 2012, Hayes and Ashford 2012
ABCB6	0.1	0.36	3	0.9	ATP-dependent transporter of porphyrins across cell membrane for Heme anabolism. NRF2 binds its promoter. Sulphorophane in some cell lines induces.	Kerins and Ooi, 2017., Córdova et al. 2014
TXN	0.16	0.29	3	1.2	Thioredoxin. Recuces oxidized cysteine residues. Alterante redox system to GSH.	Wu and Papagiannakopoulus 2020.
EPHX1		0.26	3	1	Epoxide hydrolase. Metabolism of arene and aliphatic epoxides.	Su et al. 2014
GSTM3		0.208	3	3.1	Conjugation of reduced glutatihione to electrophiles. May goven uptake and detoxification of both endogenous and xenobiotics at the testis and brain blood barriers.	Chanas et al. 2002
LDHA			3	1.3	First step for synthesis of (S)-lactage from pyruvate. Non-cannonical antioxidant response dependent on Nrf2 in HPV positive cervical cancer	Liu et al. 2018
ALDH3A1	0.3	0.64	2	3	Aldehyde dehydrogenase. Cancer biomarekr. Nrf2 dependent. Linked to PD-L1 expression in c ancer. Part of redox pathway effecting immunological output of tumors.	Rebollido-Rios et al. 2020, Terzuoli et al. 2019, Duong et al. 2017
NAMPT	0.09	0.08	2	1.3	Nicotinamide phosphoribosyltransferase. Catalyzes the condensation of nicotinamide with 5-phosphoribosyl-1-pyrophosphate to yeild nicotinamide mononucleotide.	Yu et al. 2020
GPI		0.06	2	1	Glucose-6-phosphate isomerase. Glycolosis.
IDH1		0.04	2	1.5	Isocitrate dehydrogenase [NADP] cytoplasmic. TCA cycle. Key NADPH production.	Chen et al. 2019, Lin Cantley and DeNicola 2016
GSTM1		0.004	2	1.6	Glutathion S-transferase Mu 1. Conjugation of reduced glutathione to a wide number of exogenous and endogenous hydrophobic electofiles.	Chanas et al. 2002
UGT1A7;UGT1A8;UGT1A9			2	5.3	UDPGT is of major importance in the conuugation and subsequent elimination of potentially toxic xenobiotics and endogenous compounds. This isoform has specificity for phenols.	Support for other UGTs.
AKR1D1			2	3.9	Aldo-Keto Reducatse. Reduction of steroids	Penning et al. 2021
ADH7			2	3.5	All-trans-retinol dehydrogenase [NAD(+)]. Catalyzes the NAD-dependent oxidation of all-transt-retinol, alchohol, and omega-hydroxy fatty acids and their derivatives.	Owusu et al. 2018.
ASNS			2	2.2	Asparagine synthetase	Dai et al. 2020
CEACAM1			2	1.9
GPX2			2	1.5	Glutathione peroxidase 2. Could play a major role in protecting mammals from the toxicity of ingested organic hydroperoxides.	Singh et al. 2006
FECH			2	1.41	Ferrocheletase. Catalyzes the ferrous insertion into protoporphyrin IX.	Kerins and Ooi, 2017
FADS1			2	1.3	Fatty acid desaturase
UBE2S			2	1.2	Accepts ubiquitin from the E1 complex and catlyzes its covalent attachment to other proteins.
ALDOC			2	1	Fructose-bisphosphate aldolase C. Glycolysis	Namani A, Cui QQ, Wu Y, Wang H, Wang XJ, Tang X. NRF2-regulated metabolic gene signature as a prognostic biomarker in non-small cell lung cancer. Oncotarget. 2017;8(41):69847-69862. Published 2017 Jul 18. doi:10.18632/oncotarget.19349
HK2			2	1	Hexokinase. Glycolysis. May serve as transcriptioinal co-activator with NRf2 to regualte xanthine oxidoreductase.	Sheikh et al. 2018
ACSS2			2	0.9	Belongs to a amily of acetyl-CoA synthetase short-chain enzymes involved in metabolizing acetate to acetyl-CoA.	Odera et al. 2020
SQSTM1			2	0.74	p62. Competes with Nrf2 for KEAP1 binding.
UGDH	0.33	0.73	1	2.3	UDP-glucose 6-dehydrogenase. Catalyzes the formation of UDP-alpha-D-glucoronate, a constituent of complex glycosaminoglycans.	Kai, Cui, and Klaassen 2012, Loignon et al. 2009
AKR1C3	0.64	0.7	1	6.4	Aldo-Keto Reductase, Reduces keto steroids to hydroxysteroids. NADPH dependent.	Penning et al. 2021
CBR1		0.64	1	0.8	Carbonyl reductase [NADPH] 1. NADPH-dependent reductase with borad substrate specificity. Catalyzes the reduction of a wide variety of carbonyl compounds including quinones, prostaglandins, menadione, plus various xenobiotics."	Kwon et al. 2019
ALDH3A2		0.46	1	0.6	ALDHs play a major role in the detoxification of alcohol-derived acetaldehyde. Perferentially oxidizes aromatic aldehyde substrates.	Rebollido-Rios et al. 2020, Duong et al. 2017
PIR		0.45	1	0.7	Pirin. Transcriptional coregulator of NF-kappa-B which facilitates binding of NF-kappa-B proteins to arget kapp-B genes in a redox-state-dependent manner.	Kerins et al. 2018, Brzóska et al. 2014, Yi et al. 2015
PRDX1	0.17	0.44	1	0.9	Peroxiredoxin. Thiol-specific peroxidase that catalyzes the reduction of hydrogen peroxide and organic hydroperoxides to water and alchohol, respecitvely.	Kim et al. 2007
NLN	0	0.36	1	0.6	Neurolysin
CBR3	0.07	0.33	1	1	Carbonyl reductase [NADPH]3. Has low NADPH-dependent oxidoreductase activity towards 4-benzoylpyridine and menadione.	Ebert et al. 2010
UCHL1		0.28	1	1	Ubiquitin carboxyl-terminal hydrolase isozyme L1	Namani A, Cui QQ, Wu Y, Wang H, Wang XJ, Tang X. NRF2-regulated metabolic gene signature as a prognostic biomarker in non-small cell lung cancer.
MAP2	0.14	0.27	1		Microtubule-associated protein 2. Exact function not known. See LSCC paper. Posphosites massively up in Nrf2	Satpathy et al. 2021
GSTA4		0.14	1	1.7	Glutathione S-transferase A4. Conjugation of reduced flutathione to a wide number of exogenous and endogenous hydrophobic electrophiles. Mediates reduction of cisplatin ototoxicity in female mice	Park et al. 2019.
HTATIP2		0.12	1	1	Oxidoreductase required for tumor suppresion. NAPDH-bound form inhibits nuclear import by competing with nuclear import substrates for binding to a subset of nuclear tranport receptors. May act as a redox sensor linked to transcription through reuglation of nuclear import. Isoform 1 is a metastasis suppressor with proapoptotic as well as antiangiogenic properties.	Liu et al. 2019
BAG2		0.1	1	1	Co-chaperone for HSP70 and HSC70 chaperone proteins. Acts as a nucleotide-exchange factor (NEF) promoting the release of ADP from the HSP70 and HSC70 proteins thereby triggering client/substrate protein release	Liu et al. 2019
NDUFAF3	0.1		1
AKR1B1	0.07		1	1.6	Aldo-Keto Reductase. Catalyzes the NADPH-dependent reduction of a wide variety of carbonyl-containing compounds to their corresponding alcohols.	Penning et al. 2021
ADD2	0.07		1		Beta-adducin. Membrane-cytoskeleton-associated protein that promotes the assembly of the spectrin-actin network.
PCK2			1	1.5	Phosphoeolypyruvate carboxykinase	Xiang et al. 2018, Grasmann et al. 2020
NDUFAF4			1	1.4
CYP4F3			1	1.3	Cytochrome p450 monooxegenase. Metabolism of fatty acids. Uses molecular oxygen inserting one oxygen atom into a substrate, and reducing the second into a water moledulce with two electrons provided by NADPH via cytochrome P450 reductase.
NEBL			1	1.2	Isoform 2 might play a role in the assembly of focal adhesion. Binds to actin.
RAB3B			1	1.2	Ras-related protein. Protein transport. Probably involved in vesicular traffic.
PPIF			1	1.2	Peptidyl-prolyl cis-trans isomerase F, mitochondiral. Catalyzes the cis-trans isomerization of proline imidic peptide bonds in oligopeptiees and may therfore assist protein folding.
RPIA			1	1.2	Ribose-5-phosphate isomerase
FTL			1	1	Ferritin light cain (FTL) polypeptide. Sequesters iron to stop Fenton reactions.	Kerins and Ooi, 2017.
BLVRB			1	0.9	Flavin reductase. Oxodireductase that catlyzes the NADPH-dependent reduction of a varity of flavins. Constributes fo heme catabolism. Can reduce Fe3+ to Fe2+.	Kerins et al. 2018
TRIM16			1	0.9	Tripartite motif=containng protien 16. Plays a role in the stress-indced biogenesis and degradation of protein aggresomes by regulating the p620KEAP1-NRF2 signaling and particularly by modulating the ubiquitination levels and thus stability of NRf2.	Jena et al. 2018
CBS			1	0.8	Cystahionine beta-synthase. Biosynthetic enzyme for cysteine. Thought to promote ferroptosis resistance in an Nrf2 dependent manner	Liu et al. 2020
MGST1			1	0.8	Conjugation of reduced glutathione to a wide number of exogenous and endogenous hydrophobic electrophils. Has a wide substrate specificity.	Dodson et al. 2021
PDHX			1	0.8	Pyruvate dehydrogenase protein X component, mitochondiral.
UBXN1			1	0.7	Ubiiquitin-binding protein that plays a role in the modulation of innate immune repsonse.
MAP1B			1	0.57	Microtubule-associated protein 1B. Facilitates tyrosination of alpha-tubulin in neuronal microtubules. See LSCC paper. Posphosites massively up in Nrf2 mutated cancer.	Czaniecki et al. 2019, Satpathy et al. 2021
IQGAP2			1	-4.8		Cheung et al. 2013
HK1		0.16			Hexokinase 1	Fu et al. 2018
DNAJB4	0.17	0.09			Probable chaperone. Stimulates ATP hydrolysis and the folding of unfolded proteins.	Levings et al. 2018
NR2F6					Transcription factor. "Nuclear receptor NR2F6 inhibition potentiates responses to PD-L1/PD-1 cancer immune checkpoint blockade."

### Sheet: First SIL Plate
protein	LFQ_DE_CELL_LINES (FC > 1.5, adj-p < 0.01)	LFQ_BEST_LOG2FC (adj-p < 0.01)
ABHD4
AKR1B10	1	6.5
AKR1C2	2	3.9
CES1
CUL3
G6PD	3	2.5
GAPDH
GCLC	2	3.6
GCLM	3	1.5
GSR	2	1.4
GSTM4
HMOX1	3	3.2
KEAP1	1	0.6
MAFG
ME1	2	2.3
NFE2L2
NQO1	3	3.2
OSGIN1
PTGR1	2	1.9
SLC7A11
SRXN1
TRIM16	1	0.9
TXNRD1	3	3.2

### Sheet: Litterature
Best et al. 2018	Best SA, De Souza DP, Kersbergen A, Policheni AN, Dayalan S, Tull D, Rathi V, Gray DH, Ritchie ME, McConville MJ, Sutherland KD. Synergy between the KEAP1/NRF2 and PI3K Pathways Drives Non-Small-Cell Lung Cancer with an Altered Immune Microenvironment. Cell Metab. 2018 Apr 3;27(4):935-943.e4. doi: 10.1016/j.cmet.2018.02.006. Epub 2018 Mar 8. PMID: 29526543.
Brzóska et al. 2014	Brzóska K, Stępkowski TM, Kruszewski M. Basal PIR expression in HeLa cells is driven by NRF2 via evolutionary conserved antioxidant response element. Mol Cell Biochem. 2014;389(1-2):99-111. doi:10.1007/s11010-013-1931-0
Chanas et al. 2002	Chanas SA, Jiang Q, McMahon M, McWalter GK, McLellan LI, Elcombe CR, Henderson CJ, Wolf CR, Moffat GJ, Itoh K, Yamamoto M, Hayes JD. Loss of the Nrf2 transcription factor causes a marked reduction in constitutive and inducible expression of the glutathione S-transferase Gsta1, Gsta2, Gstm1, Gstm2, Gstm3 and Gstm4 genes in the livers of male and female mice. Biochem J. 2002 Jul 15;365(Pt 2):405-16…
Chen et al. 2019	Chen L, Zhang Z, Hoshino A, Zheng HD, Morley M, Arany Z, Rabinowitz JD. NADPH production by the oxidative pentose-phosphate pathway supports folate metabolism. Nat Metab. 2019 Mar;1:404-415. Epub 2019 Mar 11. PMID: 31058257; PMCID: PMC6489125.
Copple et al. 2019	Copple IM, den Hollander W, Callegaro G, Mutter FE, Maggs JL, Schofield AL, Rainbow L, Fang Y, Sutherland JJ, Ellis EC, Ingelman-Sundberg M, Fenwick SW, Goldring CE, van de Water B, Stevens JL, Park BK. Characterisation of the NRF2 transcriptional network and its response to chemical insult in primary human hepatocytes: implications for prediction of drug-induced liver injury. Arch Toxicol. 2019 …
Córdova et al. 2014	Córdova EJ, Martínez-Hernández A, Uribe-Figueroa L, Centeno F, Morales-Marín M, Koneru H, Coleman MA, Orozco L. The NRF2-KEAP1 pathway is an early responsive gene network in arsenic exposed lymphoblastoid cells. PLoS One. 2014 Feb 7;9(2):e88069. doi: 10.1371/journal.pone.0088069. PMID: 24516582; PMCID: PMC3917856.
Czaniecki et al. 2019	Czaniecki C, Ryan T, Stykel MG, Drolet J, Heide J, Hallam R, Wood S, Coackley C, Sherriff K, Bailey CDC, Ryan SD. Axonal pathology in hPSC-based models of Parkinson's disease results from loss of Nrf2 transcriptional activity at the Map1b gene locus. Proc Natl Acad Sci U S A. 2019 Jul 9;116(28):14280-14289. doi: 10.1073/pnas.1900576116. Epub 2019 Jun 24. PMID: 31235589; PMCID: PMC6628831.
Dai et al. 2020	Dai, B., Augustine, J.J., Kang, Y. et al. Compound NSC84167 selectively targets NRF2-activated pancreatic cancer by inhibiting asparagine synthesis pathway. Cell Death Dis 12, 693 (2021). https://doi.org/10.1038/s41419-021-03970-8
Dodson et al. 2021	Dodson M, Anandhan A, Zhang DD. MGST1, a new soldier of NRF2 in the battle against ferroptotic death. Cell Chem Biol. 2021 Jun 17;28(6):741-742. doi: 10.1016/j.chembiol.2021.05.013. PMID: 34143955.
Duong et al. 2017	Duong HQ, You KS, Oh S, Kwak SJ, Seong YS. Silencing of NRF2 Reduces the Expression of ALDH1A1 and ALDH3A1 and Sensitizes to 5-FU in Pancreatic Cancer Cells. Antioxidants (Basel). 2017 Jul 1;6(3):52. doi: 10.3390/antiox6030052. PMID: 28671577; PMCID: PMC5618080.
Ebert et al. 2010	Ebert B, Kisiela M, Malátková P, El-Hawari Y, Maser E. Regulation of human carbonyl reductase 3 (CBR3; SDR21C2) expression by Nrf2 in cultured cancer cells. Biochemistry. 2010 Oct 5;49(39):8499-511. doi: 10.1021/bi100814d. Epub 2010 Sep 8. PMID: 20806931.
Fu et al. 2018	Fu J, Xiong Z, Huang C, Li J, Yang W, Han Y, Paiboonrungruan C, Major MB, Chen KN, Kang X, Chen X. Hyperactivity of the transcription factor Nrf2 causes metabolic reprogramming in mouse esophagus. J Biol Chem. 2019 Jan 4;294(1):327-340. doi: 10.1074/jbc.RA118.005963. Epub 2018 Nov 8. PMID: 30409900; PMCID: PMC6322899.
Grasmann et al. 2020	Preprint. PCK2 opposes mitochondrial respiration and maintains the redox balance in starved lung cancer cells
Hayes and Ashford 2012	Hayes JD, Ashford ML. Nrf2 orchestrates fuel partitioning for cell proliferation. Cell Metab. 2012 Aug 8;16(2):139-41. doi: 10.1016/j.cmet.2012.07.009. PMID: 22883227.
Jena et al. 2018	Jena KK, Kolapalli SP, Mehto S, et al. TRIM16 controls assembly and degradation of protein aggregates by modulating the p62-NRF2 axis and autophagy. EMBO J. 2018;37(18):e98358. doi:10.15252/embj.201798358
Kai, Cui, and Klaassen 2012	Wu KC, Cui JY, Klaassen CD. Effect of graded Nrf2 activation on phase-I and -II drug metabolizing enzymes and transporters in mouse liver. PLoS One. 2012;7(7):e39006. doi:10.1371/journal.pone.0039006
Kerins and Ooi, 2017.	Kerins MJ, Ooi A. The Roles of NRF2 in Modulating Cellular Iron Homeostasis. Antioxid Redox Signal. 2018 Dec 10;29(17):1756-1773. doi: 10.1089/ars.2017.7176. Epub 2017 Sep 21. PMID: 28793787; PMCID: PMC6208163.
Kim et al. 2007	Kim YJ, Ahn JY, Liang P, Ip C, Zhang Y, Park YM. Human prx1 gene is a target of Nrf2 and is up-regulated by hypoxia/reoxygenation: implication to tumor biology. Cancer Res. 2007 Jan 15;67(2):546-54. doi: 10.1158/0008-5472.CAN-06-2401. PMID: 17234762.
Kwon et al. 2019	Kwon JH, Lee J, Kim J, Kirchner VA, Jo YH, Miura T, Kim N, Song GW, Hwang S, Lee SG, Yoon YI, Tak E. Upregulation of Carbonyl Reductase 1 by Nrf2 as a Potential Therapeutic Intervention for Ischemia/ Reperfusion Injury during Liver Transplantation. Mol Cells. 2019 Sep 30;42(9):672-685. doi: 10.14348/molcells.2019.0003. PMID: 31486328; PMCID: PMC6776159.
Levings et al. 2018	Levings DC, Wang X, Kohlhase D, Bell DA, Slattery M. A distinct class of antioxidant response elements is consistently activated in tumors with NRF2 mutations. Redox Biol. 2018 Oct;19:235-249. doi: 10.1016/j.redox.2018.07.026. Epub 2018 Aug 22. PMID: 30195190; PMCID: PMC6128101.
Lin Cantley and DeNicola 2016	. NRF2 Rewires Cellular Metabolim to Support the Antioxidat Response.
Liu et al. 2018	Liu Y, Guo JZ, Liu Y, Wang K, Ding W, Wang H, Liu X, Zhou S, Lu XC, Yang HB, Xu C, Gao W, Zhou L, Wang YP, Hu W, Wei Y, Huang C, Lei QY. Nuclear lactate dehydrogenase A senses ROS to produce α-hydroxybutyrate for HPV-induced cervical tumor growth. Nat Commun. 2018 Oct 24;9(1):4429. doi: 10.1038/s41467-018-06841-7. PMID: 30356100; PMCID: PMC6200739.
Liu et al. 2019	Liu P, Kerins MJ, Tian W, Neupane D, Zhang DD, Ooi A. Differential and overlapping targets of the transcriptional regulators NRF1, NRF2, and NRF3 in human cells. J Biol Chem. 2019 Nov 29;294(48):18131-18149. doi: 10.1074/jbc.RA119.009591. Epub 2019 Oct 18. PMID: 31628195; PMCID: PMC6885608.
Liu et al. 2020	Liu, N., Lin, X. & Huang, C. Activation of the reverse transsulfuration pathway through NRF2/CBS confers erastin-induced ferroptosis resistance. Br J Cancer 122, 279–292 (2020). https://doi.org/10.1038/s41416-019-0660-x
Loignon et al. 2009	Loignon M, Miao W, Hu L, Bier A, Bismar TA, Scrivens PJ, Mann K, Basik M, Bouchard A, Fiset PO, Batist Z, Batist G. Cul3 overexpression depletes Nrf2 in breast cancer and is associated with sensitivity to carcinogens, to oxidative stress, and to chemotherapy. Mol Cancer Ther. 2009 Aug;8(8):2432-40. doi: 10.1158/1535-7163.MCT-08-1186. Epub 2009 Jul 28. PMID: 19638449.
Mitsuishi et al.	Mitsuishi Y, Taguchi K, Kawatani Y, Shibata T, Nukiwa T, Aburatani H, Yamamoto M, Motohashi H. Nrf2 redirects glucose and glutamine into anabolic pathways in metabolic reprogramming. Cancer Cell. 2012 Jul 10;22(1):66-79. doi: 10.1016/j.ccr.2012.05.016. PMID: 22789539.
Namani A, Cui QQ, Wu Y, Wang H, Wang XJ, Tang X. NRF2-regulated metabolic gene signature as a prognostic biomarker in non-small cell lung cancer. Oncotarget. 2017;8(41):69847-69862. Published 2017 Jul 18. doi:10.18632/oncotarget.19349	Namani A, Cui QQ, Wu Y, Wang H, Wang XJ, Tang X. NRF2-regulated metabolic gene signature as a prognostic biomarker in non-small cell lung cancer. Oncotarget. 2017;8(41):69847-69862. Published 2017 Jul 18. doi:10.18632/oncotarget.19349
Odera et al. 2020	Odera JO, Xiong Z, Huang C, et al. NRF2/ACSS2 axis mediates the metabolic effect of alcohol drinking on esophageal squamous cell carcinoma. Biochem J. 2020;477(16):3075-3089. doi:10.1042/BCJ20200452
Owusu et al. 2018.	Poster. NRF2 Regulation of ADH7 Expression in the human Airway Epithelium Occurs Via Both Retinoic Acid Receptor and KEAP1 Pathways.
Park et al. 2019	Park, HJ., Kim, MJ., Rothenberger, C. et al. GSTA4 mediates reduction of cisplatin ototoxicity in female mice. Nat Commun 10, 4150 (2019). https://doi.org/10.1038/s41467-019-12073-0
Penning et al. 2021	Penning TM, Jonnalagadda S, Trippier PC, Rižner TL. Aldo-Keto Reductases and Cancer Drug Resistance. Pharmacol Rev. 2021 Jul;73(3):1150-1171. doi: 10.1124/pharmrev.120.000122. PMID: 34312303; PMCID: PMC8318518.
Penning et al. 2021	Penning TM, Jonnalagadda S, Trippier PC, Rižner TL. Aldo-Keto Reductases and Cancer Drug Resistance. Pharmacol Rev. 2021 Jul;73(3):1150-1171. doi: 10.1124/pharmrev.120.000122. PMID: 34312303; PMCID: PMC8318518.
Pouremamali et al. 2020	Pouremamali, Farhad & Jeddi, Farhad & Samadi, Nasser. (2020). Nrf2-ME-1 axis is associated with 5-FU resistance in gastric cancer cell line. Process Biochemistry. 10.1016/j.procbio.2020.01.033.
Rebollido-Rios et al. 2020	Rebollido-Rios, R., Venton, G., Sánchez-Redondo, S. et al. Dual disruption of aldehyde dehydrogenases 1 and 3 promotes functional changes in the glutathione redox system and enhances chemosensitivity in nonsmall cell lung cancer. Oncogene 39, 2756–2771 (2020). https://doi.org/10.1038/s41388-020-1184-9
Satpathy et al. 2021	Satpathy S, Krug K, Jean Beltran PM, Savage SR, Petralia F, Kumar-Sinha C, Dou Y, Reva B, Kane MH, Avanessian SC, Vasaikar SV, Krek A, Lei JT, Jaehnig EJ, Omelchenko T, Geffen Y, Bergstrom EJ, Stathias V, Christianson KE, Heiman DI, Cieslik MP, Cao S, Song X, Ji J, Liu W, Li K, Wen B, Li Y, Gümüş ZH, Selvan ME, Soundararajan R, Visal TH, Raso MG, Parra ER, Babur Ö, Vats P, Anand S, Schraink T, Co…
Sheikh et al. 2018	Sheikh T, Gupta P, Gowda P, Patrick S, Sen E. Hexokinase 2 and nuclear factor erythroid 2-related factor 2 transcriptionally coactivate xanthine oxidoreductase expression in stressed glioma cells. J Biol Chem. 2018 Mar 30;293(13):4767-4777. doi: 10.1074/jbc.M117.816785. Epub 2018 Feb 6. PMID: 29414774; PMCID: PMC5880127.
Singh et al. 2006	Singh A, Rangasamy T, Thimmulappa RK, Lee H, Osburn WO, Brigelius-Flohé R, Kensler TW, Yamamoto M, Biswal S. Glutathione peroxidase 2, the major cigarette smoke-inducible isoform of GPX in lungs, is regulated by Nrf2. Am J Respir Cell Mol Biol. 2006 Dec;35(6):639-50. doi: 10.1165/rcmb.2005-0325OC. Epub 2006 Jun 22. Erratum in: Am J Respir Cell Mol Biol. 2007 May;36(5):642. PMID: 16794261; PMCID: …
Singh et al. 2013	Singh A, Happel C, Manna SK, et al. Transcription factor NRF2 regulates miR-1 and miR-206 to drive tumorigenesis. J Clin Invest. 2013;123(7):2921-2934. doi:10.1172/JCI66353
Su et al. 2014	Su S, Yang X, Omiecinski CJ. Intronic DNA elements regulate Nrf2 chemical responsiveness of the human microsomal epoxide hydrolase gene (EPHX1) through a far upstream alternative promoter. Biochim Biophys Acta. 2014 Jun;1839(6):493-505. doi: 10.1016/j.bbagrm.2014.03.014. Epub 2014 Apr 2. PMID: 24704207; PMCID: PMC4040333.
Terzuoli et al. 2019	Terzuoli E, Bellan C, Aversa S, Ciccone V, Morbidelli L, Giachetti A, Donnini S, Ziche M. ALDH3A1 Overexpression in Melanoma and Lung Tumors Drives Cancer Stem Cell Expansion, Impairing Immune Surveillance through Enhanced PD-L1 Output. Cancers (Basel). 2019 Dec 6;11(12):1963. doi: 10.3390/cancers11121963. PMID: 31817719; PMCID: PMC6966589.
Wu and Papagiannakopoulus 2020.	W.L. Wu, T. Papagiannakopoulos The pleiotropic role of the KEAP1/NRE2 pathway in cancer Annu. Rev. Canc. Biol., 4 (2020), pp. 413-435
Wu et al. 2011	Wu KC, Cui JY, Klaassen CD. Beneficial role of Nrf2 in regulating NADPH generation and consumption. Toxicol Sci. 2011;123(2):590-600. doi:10.1093/toxsci/kfr183
Xiang et al. 2018	Tuo L, Xiang J, Pan X, Gao Q, Zhang G, Yang Y, Liang L, Xia J, Wang K, Tang N. PCK1 Downregulation Promotes TXNRD1 Expression and Hepatoma Cell Growth via the Nrf2/Keap1 Pathway. Front Oncol. 2018 Dec 17;8:611. doi: 10.3389/fonc.2018.00611. PMID: 30619751; PMCID: PMC6304441.
Xu et al. 2016	u IM, Lai RK, Lin SH, Tse AP, Chiu DK, Koh HY, Law CT, Wong CM, Cai Z, Wong CC, Ng IO. Transketolase counteracts oxidative stress to drive cancer development. Proc Natl Acad Sci U S A. 2016 Feb 9;113(6):E725-34. doi: 10.1073/pnas.1508779113. Epub 2016 Jan 25. PMID: 26811478; PMCID: PMC4760787.
Yi et al. 2015	Yi YW, Oh S. Comparative analysis of NRF2-responsive gene expression in AcPC-1 pancreatic cancer cell line. Genes Genomics. 2015;37(1):97-109. doi:10.1007/s13258-014-0253-2
Yu et al. 2020	Yu A, Zhou R, Xia B, Dang W, Yang Z, Chen X. NAMPT maintains mitochondria content via NRF2-PPARα/AMPKα pathway to promote cell survival under oxidative stress. Cell Signal. 2020 Feb;66:109496. doi: 10.1016/j.cellsig.2019.109496. Epub 2019 Dec 6. PMID: 31816398.
Cheung et al. 2013	Cheung KL, Lee JH, Shu L, Kim JH, Sacks DB, Kong AN. The Ras GTPase-activating-like protein IQGAP1 mediates Nrf2 protein activation via the mitogen-activated protein kinase/extracellular signal-regulated kinase (ERK) kinase (MEK)-ERK pathway. J Biol Chem. 2013 Aug 2;288(31):22378-86. doi: 10.1074/jbc.M112.444182. Epub 2013 Jun 20. PMID: 23788642; PMCID: PMC3829328.
