## Supplemental Tables for "Targeted proteomic quantitation of NRF2 signaling and predictive biomarkers in HNSCC": SupplementalTable2.csv

hugo_gene_name	sequence	swissprot_accession		maxIT (ms)
ABCB6	YYNAESYEVER	Q9NP58	NRF2/Oxidative Stress	246
ABCB6	IDGQDISQVTQASLR	Q9NP58	NRF2/Oxidative Stress	246
ABCB6	ALNVLVPIFYR	Q9NP58	NRF2/Oxidative Stress	246
ABHD4	YVSLPNQNK	Q8TB40	NRF2/Oxidative Stress	246
ADD2	VNVADEVQR	P35612	NRF2/Oxidative Stress	246
ADD2	GNNSSNIWALR	P35612	NRF2/Oxidative Stress	246
ADD2	VNILGEVVEK	P35612	NRF2/Oxidative Stress	246
AKR1B1	VAIDVGYR	P15121	NRF2/Oxidative Stress	246
AKR1B1	SPPGQVTEAVK	P15121	NRF2/Oxidative Stress	246
AKR1B1	LLLNNGAK	P15121	NRF2/Oxidative Stress	246
AKR1B10	VAIDAGYR	O60218	NRF2/Oxidative Stress	246
AKR1B10	TAAQVLIR	O60218	NRF2/Oxidative Stress	246
AKR1B10	IVENIQVFDFK	O60218	NRF2/Oxidative Stress	246
AKR1C2	TPALIALR	P52895	NRF2/Oxidative Stress	246
AKR1C3	AIDGLDR	P42330	NRF2/Oxidative Stress	246
AKR1C3	QNVQVFEFQLTAEDMK	P42330	NRF2/Oxidative Stress	246
AKR1C[134]	LAIEAGFR	P42330;P17516;Q04828	NRF2/Oxidative Stress	246
AKR1D1	TAAQIVLR	P51857	NRF2/Oxidative Stress	246
AKR1D1	VAIDTGYR	P51857	NRF2/Oxidative Stress	246
AKR1D1	SLGVSNFNR	P51857	NRF2/Oxidative Stress	246
ALDH3A1	IQQLEALQR	P30838	NRF2/Oxidative Stress	246
ALDH3A1	SLEEAIQFINQR	P30838	NRF2/Oxidative Stress	246
ALDH3A1	LPEWAADEPVEK	P30838	NRF2/Oxidative Stress	246
ALDH3A2	NVDEAINFINER	P51648	NRF2/Oxidative Stress	246
ALDH3A2	LQQLEALR	P51648	NRF2/Oxidative Stress	246
ALDH3A2	ILSLLEGQK	P51648	NRF2/Oxidative Stress	246
BACH1	EAALSQEQIQILAK	O14867	NRF2/Oxidative Stress	246
BACH1	GFEPLIQFAYTAK	O14867	NRF2/Oxidative Stress	246
BACH1	DLETDEVEEFLENK	O14867	NRF2/Oxidative Stress	246
BAG2	FLDDLGNAK	O95816	NRF2/Oxidative Stress	246
BAG2	IIDEVVNK	O95816	NRF2/Oxidative Stress	246
BAG2	LLESLDQLELR	O95816	NRF2/Oxidative Stress	246
BLVRB	LQAVTDDHIR	P30043	NRF2/Oxidative Stress	246
BLVRB	TVAGQDAVIVLLGTR	P30043	NRF2/Oxidative Stress	246
BLVRB	VVACTSAFLLWDPTK	P30043	NRF2/Oxidative Stress	246
CABYR	LVVPYGLK	O75952	NRF2/Oxidative Stress	246
CABYR	LAQLEENAK	O75952	NRF2/Oxidative Stress	246
CBR1	GIGLAIVR	P16152	NRF2/Oxidative Stress	246
CBR1	LFSGDVVLTAR	P16152	NRF2/Oxidative Stress	246
CBR1	SSGIHVALVTGGNK	P16152	NRF2/Oxidative Stress	246
CBR3	VALVTGANR	O75828	NRF2/Oxidative Stress	246
CBR3	VVNISSLQCLR	O75828	NRF2/Oxidative Stress	246
CBR3	TNFFATR	O75828	NRF2/Oxidative Stress	246
CCL5	EYFYTSGK	P13501	Immunoncology	246
CCL5	QVCAMPEK	P13501	Immunoncology	246
CCL5	CSNPAVVFVTR	P13501	Immunoncology	369
CCND1	AYPDANLLNDR	P24385	Immunoncology	246
CCND1	ACQEQIEALLESSLR	P24385	Immunoncology	738
CCND1	AEETCAPSVSYFK	P24385	Immunoncology	246
CD273	TPEGLYQVTSVLR	Q9BQ51	Immunoncology	738
CD274	LFNVTSTLR	Q9NZQ7	Immunoncology	738
CD274	VNAPYNK	Q9NZQ7	Immunoncology	246
CD274	DQLSLGNAALQITDVK	Q9NZQ7	Immunoncology	246
CD274	LQDAGVYR	Q9NZQ7	Immunoncology	738
CD279	LAAFPEDR	Q15116	Immunoncology	738
CD279	VTQLPNGR	Q15116	Immunoncology	246
CD279	DFHMSVVR	Q15116	Immunoncology	246
CD4	SWITFDLK	P01730	Immunoncology	738
CD4	SLWDQGNFPLIIK	P01730	Immunoncology	738
CD4	LTGSGELWWQAER	P01730	Immunoncology	246
CD8A	AAEGLDTQR	P01732	Immunoncology	246
CD8A	TWNLGETVELK	P01732	Immunoncology	246
CD8A	LGDTFVLTLSDFR	P01732	Immunoncology	738
CDKN2A	LPVDLAEELGHR	P42771	Cancer	246
CDKN2A	ALLEAGALPNAPNSYGR	P42771	Cancer	246
CES1	EGYLQIGANTQAAQK	P23141	NRF2/Oxidative Stress	246
CES1	AGQLLSELFTNR	P23141	NRF2/Oxidative Stress	246
CTLA4	SPLTTGVYVK	P16410	Immunoncology	246
CTLA4	GIASFVCEYASPGK	P16410	Immunoncology	246
CTLA4	AMDTGLYICK	P16410	Immunoncology	738
CTLA4	AQLNLATR	P16410	Immunoncology	246
CUL3	YVNSIWDLLK	Q13618	NRF2/Oxidative Stress	246
CUL3	INEEIER	Q13618	NRF2/Oxidative Stress	246
CUL3	FLLESFNNDR	Q13618	NRF2/Oxidative Stress	246
CYP4F11	VLAWTYTFYDNCR	Q9HBI6	NRF2/Oxidative Stress	246
CYP4F11	TLTQLVTTYPQGFK	Q9HBI6	NRF2/Oxidative Stress	246
CYP4F11	FDQENIK	Q9HBI6	NRF2/Oxidative Stress	246
DHFR	LTEQPELANK	P00374	NRF2/Oxidative Stress	246
DHFR	EPPQGAHFLSR	P00374	NRF2/Oxidative Stress	246
DHFR	NGDLPWPPLR	P00374	NRF2/Oxidative Stress	246
DHFR	LLPEYPGVLSDVQEEK	P00374	NRF2/Oxidative Stress	246
DNAJB4	DGSNIIYTAK	Q9UDY4	NRF2/Oxidative Stress	246
DNAJB4	EIYDQFGEEGLK	Q9UDY4	NRF2/Oxidative Stress	246
DNAJB4	EVAEAYEVLSDPK	Q9UDY4	NRF2/Oxidative Stress	246
E6	DLCIVYR		Cancer	246
E6	DGNPYAVCDK		Cancer	246
E6	EVYDFAFR		Cancer	738
E6	TAMFQDPQER		Cancer	246
E7	AHYNIVTFCCK		Cancer	246
E7	LCVQSTHVDIR		Cancer	738
EGFR	DSLSINATNIK	P00533	Cancer	246
EGFR	IPLENLQIIR	P00533	Cancer	246
EGFR	YLVIQGDER	P00533	Cancer	246
EPHX1	YLEDGGLER	P07099	NRF2/Oxidative Stress	246
EPHX1	FSTWTNTEFR	P07099	NRF2/Oxidative Stress	246
EPHX1	DVELLYPVK	P07099	NRF2/Oxidative Stress	246
FECH	AESLNGNPLFSK	P22830	NRF2/Oxidative Stress	246
FECH	LEYCNPYR	P22830	NRF2/Oxidative Stress	246
FECH	GDPYPQEVSATVQK	P22830	NRF2/Oxidative Stress	246
FOXP3	WAILEAPEK	Q9BZS1	Immunoncology	738
FOXP3	TLNEIYHWFTR	Q9BZS1	Immunoncology	246
FOXP3	HNLSLHK	Q9BZS1	Immunoncology	246
FOXP3	GAVWTVDELEFR	Q9BZS1	Immunoncology	246
G6PD	DGLLPENTFIVGYAR	P11413	NRF2/Oxidative Stress	246
G6PD	IFGPIWNR	P11413	NRF2/Oxidative Stress	246
G6PD	LEDFFAR	P11413	NRF2/Oxidative Stress	246
GAPDH	VGVNGFGR	P04406	Other	246
GAPDH	GALQNIIPASTGAAK	P04406	Other	246
GAPDH	VIPELNGKLTGMAFR	P04406	Other	246
GAPDH	VKVGVNGFGR	P04406	Other	246
GAPDH	AVGKVIPELNGK	P04406	Other	246
GAPDH	VIPELNGK	P04406	Other	246
GAPDH	LISWYDNEFGYSNR	P04406	Other	246
GCLC	VVINVPIFK	P48506	NRF2/Oxidative Stress	246
GCLC	DPLTLFEEK	P48506	NRF2/Oxidative Stress	246
GCLC	VLETLQEK	P48506	NRF2/Oxidative Stress	246
GCLM	TLNEWSSQINPDLVR	P48507	NRF2/Oxidative Stress	246
GCLM	LFIVESNSSSSTR	P48507	NRF2/Oxidative Stress	246
GCLM	GYILQAK	P48507	NRF2/Oxidative Stress	246
GPX4	EFAAGYNVK	P36969	NRF2/Oxidative Stress	246
GPX4	ILAFPCNQFGK	P36969	NRF2/Oxidative Stress	246
GPX4	TEVNYTQLVDLHAR	P36969	NRF2/Oxidative Stress	246
GSR	LGGTCVNVGCVPK	P00390	NRF2/Oxidative Stress	246
GSR	LNAIYQNNLTK	P00390	NRF2/Oxidative Stress	246
GSR	ALLTPVAIAAGR	P00390	NRF2/Oxidative Stress	246
GSTA4	YFPVFEK	O15217	NRF2/Oxidative Stress	246
GSTA4	SILHYIADK	O15217	NRF2/Oxidative Stress	246
GSTM1	PMILGYWDIR	P09488	NRF2/Oxidative Stress	246
GSTM1	RPWFAGNK	P09488	NRF2/Oxidative Stress	246
GSTM3	FSWFAGEK	P21266	NRF2/Oxidative Stress	246
GSTM3	CLDEFPNLK	P21266	NRF2/Oxidative Stress	246
GSTM3	YTCGEAPDYDR	P21266	NRF2/Oxidative Stress	246
GSTM4	SMTLGYWDIR	Q03013	NRF2/Oxidative Stress	246
GSTM4	VAVWGNK	Q03013	NRF2/Oxidative Stress	246
GSTM4	VCYSPDFEK	Q03013	NRF2/Oxidative Stress	246
GSTM4	VAVWGNK	Q03013	NRF2/Oxidative Stress	246
GSTM4	VCYSPDFEK	Q03013	NRF2/Oxidative Stress	246
GSTM[124]	CLDAFPNLK	P09488;P28161;Q03013	NRF2/Oxidative Stress	246
HMOX1	TEPELLVAHAYTR	P09601	NRF2/Oxidative Stress	246
HMOX1	YLGDLSGGQVLK	P09601	NRF2/Oxidative Stress	246
HMOX1	AALEQDLAFWYGPR	P09601	NRF2/Oxidative Stress	246
HTATIP2	SSNFLYLQVK	Q9BUP3	NRF2/Oxidative Stress	246
HTATIP2	NVNQEVVDFEK	Q9BUP3	NRF2/Oxidative Stress	246
HTATIP2	AGAEGFVR	Q9BUP3	NRF2/Oxidative Stress	246
IDH1	ATDFVVPGPGK	O75874	NRF2/Oxidative Stress	246
IDH1	SEGGFIWACK	O75874	NRF2/Oxidative Stress	246
IDH1	GLPNVQR	O75874	NRF2/Oxidative Stress	246
KEAP1	VVLASSSPVFK	Q14145	NRF2/Oxidative Stress	246
KEAP1	LADLQVPR	Q14145	NRF2/Oxidative Stress	246
KEAP1	IGVGVAVLNR	Q14145	NRF2/Oxidative Stress	246
LDHA	VTLTSEEEAR	P00338	NRF2/Oxidative Stress	246
LDHA	FIIPNVVK	P00338	NRF2/Oxidative Stress	246
LDHA	DQLIYNLLK	P00338	NRF2/Oxidative Stress	246
MAFG	VAATSVITIVK	O15525	NRF2/Oxidative Stress	246
MAFG	GPLAAGLGPLVPGK	O15525	NRF2/Oxidative Stress	246
MAFG	AELQQEVEK	O15525	NRF2/Oxidative Stress	246
MAP1B	AIGNIELGIR	P46821	NRF2/Oxidative Stress	246
MAP1B	SVGNTIDPVILFQK	P46821	NRF2/Oxidative Stress	246
MAP1B	SWDTNLIECNLDQELK	P46821	NRF2/Oxidative Stress	246
MAP2	GGQVQIVTK	P11137	NRF2/Oxidative Stress	246
MAP2	IVQVVTAEAVAVLK	P11137	NRF2/Oxidative Stress	246
MAP2	DQGGAGEGLVR	P11137	NRF2/Oxidative Stress	246
ME1	TATVYPEPQNK	P48163	NRF2/Oxidative Stress	246
ME1	DLAFTLEER	P48163	NRF2/Oxidative Stress	246
ME1	AIVVTDGER	P48163	NRF2/Oxidative Stress	246
MGST1	IYHTIAYLTPLPQPNR	P10620	NRF2/Oxidative Stress	246
MGST1	MMLMSTATAFYR	P10620	NRF2/Oxidative Stress	246
MGST1	VFANPEDCVAFGK	P10620	NRF2/Oxidative Stress	246
MYC	LISEEDLLR	P01106	Cancer	246
MYC	DQIPELENNEK	P01106	Cancer	246
MYC	PLNVSFTNR	P01106	Cancer	246
NAMPT	AVPEGFVIPR	P43490	NRF2/Oxidative Stress	246
NAMPT	YDGHLPIEIK	P43490	NRF2/Oxidative Stress	246
NAMPT	GTDTVAGLALIK	P43490	NRF2/Oxidative Stress	246
NDUFAF3	IEIVVVGTGDR	Q9BU61	NRF2/Oxidative Stress	246
NDUFAF3	LQSQVLQAMR	Q9BU61	NRF2/Oxidative Stress	246
NDUFAF3	LSPADDELYQR	Q9BU61	NRF2/Oxidative Stress	246
NDUFAF4	ISIVEALTLLNNHK	Q9P032	NRF2/Oxidative Stress	246
NDUFAF4	IMQEYQLEQK	Q9P032	NRF2/Oxidative Stress	246
NDUFAF4	EQISLYPEVK	Q9P032	NRF2/Oxidative Stress	246
NFE2L2	LENIVELEQDLDHLK	Q16236	NRF2/Oxidative Stress	738
NFE2L2	QDIDLGVSQEVFDFSQR	Q16236	NRF2/Oxidative Stress	738
NFE2L2	QDIDLGVSR	Q16236	NRF2/Oxidative Stress	246
NFE2L2	QDIDLGVSGEVFDFSQR	Q16236	NRF2/Oxidative Stress	246
NFE2L2	ALHIPFPVEK	Q16236	NRF2/Oxidative Stress	246
NFE2L2	LVETTMVPSPEAK	Q16236	NRF2/Oxidative Stress	246
NFE2L2	EVFDFSQR	Q16236	NRF2/Oxidative Stress	246
NFE2L2	EQFNEAQLALIR	Q16236	NRF2/Oxidative Stress	246
NQO1	IQILEGWK	P15559	NRF2/Oxidative Stress	246
NQO1	EGHLSPDIVAEQK	P15559	NRF2/Oxidative Stress	246
NR2F6	AQVALTEYVR	P10588	NRF2/Oxidative Stress	246
NR2F6	LQVDSAEYGCLK	P10588	NRF2/Oxidative Stress	246
NR2F6	LLFSTVEWAR	P10588	NRF2/Oxidative Stress	246
OSGIN1	EQSILSPSPYEGYR	Q9UJX0	NRF2/Oxidative Stress	246
OSGIN1	NVVLATGTFDSPAR	Q9UJX0	NRF2/Oxidative Stress	246
PGD	AGQAVDDFIEK	P52209	NRF2/Oxidative Stress	246
PGD	TIFQGIAAK	P52209	NRF2/Oxidative Stress	246
PGD	VDDFLANEAK	P52209	NRF2/Oxidative Stress	246
PIK3CA	GEIYDAAIDLFTR	P42336	Cancer	246
PIK3CA	LINLTDILK	P42336	Cancer	246
PIK3CA	YEQYLDNLLVR	P42336	Cancer	246
PIR	VTLSVLSR	O00625	NRF2/Oxidative Stress	246
PIR	TPTLYLDFK	O00625	NRF2/Oxidative Stress	246
PIR	DGVTVAVISGEALGIK	O00625	NRF2/Oxidative Stress	246
PRDX1	ADEGISFR	Q06830	NRF2/Oxidative Stress	246
PRDX1	LVQAFQFTDK	Q06830	NRF2/Oxidative Stress	246
PRDX1	TIAQDYGVLK	Q06830	NRF2/Oxidative Stress	246
PSAT1	FGVIFAGAQK	Q9Y617	NRF2/Oxidative Stress	246
PSAT1	IINNTENLVR	Q9Y617	NRF2/Oxidative Stress	246
PSAT1	DDLLGFALR	Q9Y617	NRF2/Oxidative Stress	246
PTGR1	IAICGAISTYNR	Q14914	NRF2/Oxidative Stress	246
PTGR1	TVESLEETLK	Q14914	NRF2/Oxidative Stress	246
SHMT2	VLELVSITANK	P34897	NRF2/Oxidative Stress	246
SHMT2	LIIAGTSAYAR	P34897	NRF2/Oxidative Stress	246
SHMT2	LGAPALTSR	P34897	NRF2/Oxidative Stress	246
SLC7A11	GGYLQGNVNGR	Q9UPY5	NRF2/Oxidative Stress	246
SLC7A11	IQIFLTFCK	Q9UPY5	NRF2/Oxidative Stress	246
SLC7A11	LPSLGNK	Q9UPY5	NRF2/Oxidative Stress	246
SOX2	APCQAGDLR	P48431	Cancer	492
SOX2	LLSETEK	P48431	Cancer	246
SQSTM1	LTPVSPESSSTEEK	Q13501	NRF2/Oxidative Stress	246
SQSTM1	DHRPPCAQEAPR	Q13501	NRF2/Oxidative Stress	246
SQSTM1	NYDIGAALDTIQYSK	Q13501	NRF2/Oxidative Stress	246
SRXN1	YAAYQQLQR	Q9BYN0	NRF2/Oxidative Stress	246
SRXN1	LVQSTLSDLR	Q9BYN0	NRF2/Oxidative Stress	246
SRXN1	EDPDSVPPIDVLWIK	Q9BYN0	NRF2/Oxidative Stress	246
TALDO1	LLGELLQDNAK	P37837	NRF2/Oxidative Stress	246
TALDO1	MESALDQLK	P37837	NRF2/Oxidative Stress	246
TALDO1	LSSTWEGIQAGK	P37837	NRF2/Oxidative Stress	246
TKT	DAIAQAVR	P29401	NRF2/Oxidative Stress	246
TKT	LDNLVAILDINR	P29401	NRF2/Oxidative Stress	246
TKT	AVELAANTK	P29401	NRF2/Oxidative Stress	246
TNFRSF4	LPPDAHKPPGGGSFR	P43489	Immunoncology	738
TNFRSF4	PPGGGSFR	P43489	Immunoncology	246
TNFRSF4	ECQPGHGMVSR	P43489	Immunoncology	246
TNFRSF4	TPIQEEHTDAHFTLAK	P43489	Immunoncology	738
TP53	ELNEALELK	P04637	Cancer	738
TP53	VEYLDDR	P04637	Cancer	738
TP53	TYQGSYGFR	P04637	Cancer	246
TP63	TPSSASTVSVGSSETR	Q9H3D4	Cancer	246
TP63	FVETPAHFSWK	Q9H3D4	Cancer	246
TP63	SPDDELLYLPVR	Q9H3D4	Cancer	246
TP73	VSTPPPPGTAIR	O15350	Cancer	738
TP73	SATWTYSPLLK	O15350	Cancer	738
TP73	HGDEDTYYLQVR	O15350	Cancer	246
TRIM16	EAELQCTQLDLER	O95361	NRF2/Oxidative Stress	246
TRIM16	SVLVSVEVK	O95361	NRF2/Oxidative Stress	246
TRIM16	EVLCDFCLDDTR	O95361	NRF2/Oxidative Stress	246
TRIM16L	NTEDITFPSVYIGLK	Q309B1	NRF2/Oxidative Stress	246
TXN	LVVVDFSATWCGPCK	P10599	NRF2/Oxidative Stress	246
TXN	VGEFSGANK	P10599	NRF2/Oxidative Stress	246
TXN	TAFQEALDAAGDK	P10599	NRF2/Oxidative Stress	246
TXNRD1	IGLETVGVK	Q16881	NRF2/Oxidative Stress	246
TXNRD1	VELTPVAIQAGR	Q16881	NRF2/Oxidative Stress	246
UCHL1	LGVAGQWR	P09936	NRF2/Oxidative Stress	246
UCHL1	LGFEDGSVLK	P09936	NRF2/Oxidative Stress	246
UCHL1	FSAVALCK	P09936	NRF2/Oxidative Stress	246
UGDH	LAANAFLAQR	O60701	NRF2/Oxidative Stress	246
UGDH	ILTTNTWSSELSK	O60701	NRF2/Oxidative Stress	246
UGDH	VLIGGDETPEGQR	O60701	NRF2/Oxidative Stress	246
ZNF746	LLSLEGR	Q6NUN9	NRF2/Oxidative Stress	246
ZNF746	GQPLPTPPAPPDPFK	Q6NUN9	NRF2/Oxidative Stress	246
